# An activity-based labelling method for the detection of ammonia and methane-oxidizing bacteria

**DOI:** 10.1101/2021.01.14.426632

**Authors:** Dimitra Sakoula, Garrett J. Smith, Jeroen Frank, Rob J. Mesman, Linnea F.M. Kop, Mike S.M. Jetten, Maartje A.H.J. van Kessel, Sebastian Lücker

## Abstract

The advance of metagenomics in combination with intricate cultivation approaches has facilitated the discovery of novel ammonia- and methane-oxidizing microorganisms, indicating that our understanding of the microbial biodiversity within the biogeochemical nitrogen and carbon cycles still is incomplete. However, the *in situ* detection and phylogenetic identification of novel ammonia- and methane-oxidizing bacteria remains a challenge. Here, we describe an activity-based protein profiling protocol allowing cultivation-independent unveiling of ammonia- and methane-oxidizing bacteria. In this protocol, 1,7-octadiyne is used as a bifunctional enzyme probe that, in combination with a highly specific alkyne-azide cycloaddition reaction, enables the fluorescent or biotin labelling of cells harboring active ammonia and methane monooxygenases. The biotinylation of these enzymes in combination with immunogold labelling reveals the subcellular localization of the tagged proteins, while the fluorescent labelling of cells harboring active ammonia or methane monooxygenases provides a direct link of these functional lifestyles to phylogenetic identification when combined with fluorescence *in situ* hybridization. Furthermore, we show that this activity-based labelling protocol can be successfully coupled with fluorescence-activated cell sorting for the enrichment of nitrifiers and methanotrophs from complex environmental samples, facilitating the retrieval of their high quality metagenome-assembled genomes. In conclusion, this study demonstrates a novel, functional tagging technique for the reliable detection, identification, and enrichment of ammonia- and methane-oxidizing bacteria present in complex microbial communities.
