## Supplementary material for "An activity-based labelling method for the detection of ammonia and methane-oxidizing bacteria": Table S3

### Sheet: Sheet1
Click labeling RaBT 1:600 PAG10
Nitrosomonas europea
	gold particles	Resin	Membrane-associated	Cytoplasmic	unclear
number	182	6	135	23	18
percentage	100	3.2967	74.1758	12.6374	9.89011
membrane associated gold particles
	total	Periplasmic face	Cytoplasmic face	unclear
number	135	66	18	51
percentage	100	48.8889	13.3333	37.7778
Methylotetracoccus oryzae
	gold particles	Resin	Membrane-associated	Cytoplasmic	unclear
number	174	3	106	28	37
percentage	100	1.72414	60.9195	16.092	21.2644
membrane associated gold particles
	total	Periplasmic face	Cytoplasmic face	unclear
number	106	75	8	23
percentage	100	70.7547	7.54717	21.6981
