## Supplementary material for "An activity-based labelling method for the detection of ammonia and methane-oxidizing bacteria": Table S4

### Sheet: Sheet1
bin_id	taxonomy_contained	gc	completeness	contamination	strain_heterogeneity	genome_size_bp	no_contigs	n50_contigs	tot_coverage	coverage -80C	coverage GlyTE, -80C	coverage Sonic., -80C	coverage Sonic., GlyTE, -80C	coverage EtOH, -80C	coverage EtOH, GlyTE, -80C	coverage EtOH, Sonic., -80C	coverage EtOH, Sonic., GlyTE, -80C	coverage -1,7OD, -dye	coverage +1,7OD -dye	coverage -1,7OD, +dye	coverage +1,7OD, +dye, +sort.	tot_mapped_reads	perc_mapped_reads -80C	perc_mapped_reads -GlyTE, -80C	perc_mapped_reads Sonic., -80C	perc_mapped_reads Sonic., GlyTE, -80C	perc_mapped_reads EtOH, -80C	perc_mapped_reads EtOH, GlyTE, -80C	perc_mapped_reads EtOH, Sonic., -80C	perc_mapped_reads EtOH, Sonic., GlyTE, -80C	perc_mapped_reads -1,7OD, -dye	perc_mapped_reads +1,7OD, -dye	perc_mapped_reads -1,7OD, +dye	perc_mapped_reads +1,7OD, +dye, +sort.
maxbin2.003	d__Bacteria;p__Proteobacteria;c__Gammaproteobacteria;o__Betaproteobacteriales;f__Nitrosomonadaceae;g__Nitrosomonas;s__Nitrosomonas ureae_A	44.9	99.84	0.48	0	3236189	72	129886	99.42	0.9	0.85	4.01	3.05	1.17	1.71	6.54	5.78	12.55	9.23	8.62	45.01	1307255	0.363976	0.415577	1.63612	1.27938	0.666877	0.660129	3.7582	3.12864	5.15045	5.44754	8.79168	19.221
maxbin2.014	d__Bacteria;p__Proteobacteria;c__Gammaproteobacteria;o__Betaproteobacteriales;f__Nitrosomonadaceae;g__Nitrosomonas;s__	48.7	99.64	0.23	0	2918969	78	74761	29.44	1.66	1.92	2.12	1.77	3.1	5.28	5.05	2.06	2.75	1.63	1.16	0.94	345277	0.605027	0.840408	0.773128	0.664339	1.59476	1.84649	2.62134	1.00348	1.01583	0.873551	1.0697	0.35759
binsanity.asm_contigs_metaspades_gt1500_Bin-1_sub	d__Bacteria;p__Planctomycetota;c__Phycisphaerae;o__UBA1845;f__UTPLA1;g__;s__	61.8	98.86	1.7	0	5734274	141	75079	34.56	0.76	10.38	2.45	1.73	4.28	7.3	1.93	2.64	1.54	1.13	0.34	0.08	814047	0.551149	8.90581	1.77665	1.30865	4.37513	5.03631	1.99008	2.55421	1.14885	1.21432	0.620897	0.0640644
metabat2.61	d__Bacteria;p__Proteobacteria;c__Gammaproteobacteria;o__UBA5335;f__UBA5335;g__UBA5335;s__GCA_002862965.1	66.7	98.85	0	0	2724491	35	174061	109.75	29.99	18.67	10.23	17.73	3.54	6.95	6.17	4.31	6.44	2.85	2.48	0.39	1213750	10.2053	7.44604	3.49084	6.24305	1.73415	2.25263	3.0343	1.99325	2.25567	1.44111	2.16789	0.140404
metabat2.33_sub	d__Bacteria;p__Proteobacteria;c__Gammaproteobacteria;o__UBA5335;f__UBA5335;g__UBA5335;s__	63.1	98.28	2.59	80	2608670	116	40156	19.1	3.76	3.23	2.63	3.76	0.77	1.88	0.66	0.66	0.9	0.36	0.42	0.07	205068	1.22556	1.24569	0.877322	1.29656	0.361517	0.587509	0.316226	0.292577	0.307674	0.176431	0.356862	0.0249614
binsanity.asm_contigs_metaspades_gt1500_Bin-19_sub	d__Bacteria;p__Proteobacteria;c__Alphaproteobacteria;o__;f__;g__;s__	57	97.9	4.35	80	3074728	344	14289	23.15	2.57	2.12	3.94	6.36	2.26	3.98	0.58	0.98	0.2	0.13	0.03	0	292757	0.993465	0.998741	1.52644	2.56069	1.23443	1.47977	0.322015	0.509424	0.0787294	0.0738461	0.0268797	0.00164511
binsanity.asm_contigs_metaspades_gt1500_Bin-0_sub	d__Bacteria;p__Bacteroidota;c__Bacteroidia;o__Cytophagales;f__Cyclobacteriaceae;g__;s__	49.8	97.32	1.19	0	4136589	35	252021	60.89	22.3	3.76	2.3	3.57	6.71	12.44	2.54	4.49	1.56	1.05	0.14	0.03	1028194	11.608	2.3114	1.20608	1.9047	4.8904	6.23486	1.89056	3.11953	0.845881	0.822584	0.192436	0.0181911
binsanity.asm_contigs_metaspades_gt1500_Bin-4_sub	d__Bacteria;p__Nitrospirota;c__Nitrospiria;o__Nitrospirales;f__Nitrospiraceae;g__Nitrospira_C;s__	58.7	96.82	2.73	0	4317066	55	192243	98.62	8.85	2.48	13.65	11.62	9.77	9.14	7.32	6.46	11.65	8.59	4.83	4.26	1733914	4.89354	1.61228	7.45645	6.61879	7.51068	4.76278	5.68153	4.70124	6.48441	6.88749	6.66165	2.40006
metabat2.5_sub	d__Bacteria;p__Nitrospirota;c__Nitrospiria;o__Nitrospirales;f__Nitrospiraceae;g__Nitrospira_A;s__Nitrospira_A defluvii	59.1	96.82	4.77	0	4307263	132	53765	155.13	10.47	9.82	26.57	13.96	12.9	11.39	12.27	9.89	20.13	13.69	9.02	5.02	2733253	5.81651	6.42754	14.5083	7.9546	9.89877	5.912	9.52493	7.20045	11.2537	11.0198	12.4313	2.84674
maxbin2.006	d__Bacteria;p__Nitrospirota;c__Nitrospiria;o__Nitrospirales;f__Nitrospiraceae;g__Nitrospira_A;s__	59.7	96.76	3.64	0	4269630	71	257936	37.03	1.83	1.47	5.81	2.38	3	2.51	2.98	3.14	5.94	4.16	2.99	0.82	647353	1.0087	0.953575	3.15458	1.35328	2.28616	1.29802	2.3032	2.28983	3.30842	3.33279	4.12341	0.463447
metabat2.21	d__Bacteria;p__Nitrospirota;c__Nitrospiria;o__Nitrospirales;f__Nitrospiraceae;g__Nitrospira;s__	54.8	96.76	3.69	0	4344242	59	201793	30.02	0.88	0.61	2.16	1.39	2.64	2.05	1.78	2.1	2.59	1.83	1.03	10.96	531201	0.486194	0.398782	1.18541	0.788295	2.034	1.07356	1.38589	1.53705	1.45275	1.47404	1.43407	6.21798
maxbin2.011	d__Bacteria;p__Planctomycetota;c__Phycisphaerae;o__Phycisphaerales;f__SM1A02;g__;s__	67.5	96.02	0.57	0	3747773	133	51413	51.25	4.06	4.02	1.91	9.44	6.34	10.67	5.2	3.64	2.59	2.02	1.09	0.27	780546	1.92982	2.22864	0.8979	4.55415	4.26363	4.80383	3.51915	2.30689	1.26418	1.41628	1.32502	0.13395
asm_contigs_metaspades_gt1500_Bin-38_sub	d__Bacteria;p__Nitrospirota;c__Nitrospiria;o__Nitrospirales;f__Nitrospiraceae;g__Nitrospira_A;s__	59.2	95.91	6.59	22.22	4218721	222	39973	40.87	1.92	3.63	6.31	2.62	3.29	3.35	3.38	2.47	5.34	3.98	2.4	2.18	706211	1.04137	2.31969	3.38285	1.46895	2.47884	1.70777	2.57808	1.77273	2.91381	3.13041	3.2543	1.21311
metabat2.9	d__Bacteria;p__Omnitrophota;c__Omnitrophia;o__Omnitrophales;f__1-14-0-20-45-26;g__;s__	45.1	95.7	1.14	50	2248618	41	135525	20.32	7.38	4.62	0.45	0.19	1.47	3.88	0.71	1.06	0.33	0.2	0.03	0	188501	2.09761	1.57297	0.128445	0.0556921	0.584235	1.05127	0.285456	0.401022	0.0970297	0.0850997	0.0192113	0.00126547
metabat2.40	d__Bacteria;p__Planctomycetota;c__Phycisphaerae;o__UBA1845;f__UTPLA1;g__UTPLA1;s__	60.9	95.45	1.14	0	4883735	72	125770	52.48	17.62	12.2	1.84	7.95	1.9	5.98	1.62	2.04	0.75	0.47	0.09	0.02	1055301	10.9261	8.86064	1.13591	4.99751	1.66441	3.54442	1.44424	1.69594	0.487055	0.436287	0.141179	0.0116423
binsanity.asm_contigs_metaspades_gt1500_Bin-13_sub	d__Bacteria;p__Proteobacteria;c__Alphaproteobacteria;o__Reyranellales;f__Reyranellaceae;g__Reyranella;s__	67.2	94.9	4.06	9.09	8961811	506	31569	23.5	3.09	4.18	2.66	4.16	1.44	2.98	1.46	2.24	0.71	0.41	0.15	0.02	867399	3.55548	5.6115	3.03157	4.79877	2.32732	3.24319	2.37545	3.42802	0.834157	0.701259	0.445896	0.0245501
metabat2.62_sub	d__Bacteria;p__Acidobacteriota;c__Blastocatellia;o__Pyrinomonadales;f__Pyrinomonadaceae;g__OLB17;s__	53.1	94.87	1.93	0	3863923	299	22506	11.62	0.19	0.31	0.28	0.19	1.42	2.7	1.27	1.34	1.66	1.12	0.88	0.26	181515	0.0928325	0.173592	0.136063	0.0923831	0.965171	1.24583	0.88308	0.877984	0.840511	0.814306	1.08705	0.130407
maxbin2.010_sub	d__Bacteria;p__Proteobacteria;c__Gammaproteobacteria;o__Steroidobacterales;f__Steroidobacteraceae;g__;s__	69.5	92.93	2.61	9.09	2681545	156	29492	95.01	14.96	11.22	10.04	19.42	8.02	15.92	4.31	5.56	2.85	2.07	0.44	0.2	1054857	5.1325	4.54747	3.42334	6.86603	3.87969	5.18178	2.11079	2.53961	1.0055	1.05533	0.388424	0.0709296
metabat2.52_sub	d__Bacteria;p__Planctomycetota;c__Brocadiae;o__Brocadiales;f__Brocadiaceae;g__Brocadia;s__	42	92.66	3.95	40	3852492	603	8654	9.79	0.03	0.42	1.04	0.31	0.08	0.14	0.36	0.57	1.85	1.11	0.9	2.98	152795	0.0172619	0.246845	0.502337	0.156744	0.053104	0.0654096	0.250856	0.366914	0.897096	0.769013	1.08617	1.51885
metabat2.1	d__Bacteria;p__Acidobacteriota;c__Blastocatellia;o__Pyrinomonadales;f__;g__;s__	53.9	92.25	2.56	0	6944015	95	130548	39.91	8.16	7.45	1.48	6.22	3.39	7.13	1.7	2.82	0.87	0.59	0.08	0.02	1129421	7.13746	7.66158	1.28366	5.63636	4.14298	5.89666	2.11489	3.27896	0.792822	0.770827	0.180247	0.0177166
metabat2.63_sub	d__Bacteria;p__Nitrospirota;c__Nitrospiria;o__Nitrospirales;f__Nitrospiraceae;g__Nitrospira;s__	55.1	92.22	2.73	0	4575742	218	34542	350.54	7.52	9.06	35.44	13.42	16.12	18.88	23.98	29.12	48.37	35.45	17.45	95.73	6546003	4.36627	6.28228	20.6689	8.13	13.105	10.39	19.6576	22.4438	28.3411	29.9477	25.5104	57.8627
concoct.11_sub	d__Bacteria;p__Proteobacteria;c__Gammaproteobacteria;o__Betaproteobacteriales;f__SG8-39;g__RBG-16-66-20;s__	68.4	92.18	2.4	23.08	3753793	388	14618	14.32	4.54	0.96	1.15	3.7	0.73	1.28	0.82	0.67	0.24	0.17	0.05	0.01	219344	2.17521	0.528136	0.541702	1.78272	0.486961	0.577484	0.552176	0.425927	0.117363	0.120395	0.0665939	0.0062008
concoct.60	d__Bacteria;p__Planctomycetota;c__Planctomycetes;o__Gemmatales;f__;g__;s__	60.6	92.05	3.07	0	7945244	656	17312	11.88	0.54	0.76	1.1	0.67	0.26	0.21	1.14	1.59	2.8	1.41	1.35	0.05	376179	0.527087	0.873604	1.07351	0.67288	0.36293	0.193012	1.6243	2.12216	2.83528	2.06067	3.41953	0.0535927
binsanity.asm_contigs_metaspades_gt1500_Bin-15-refined_0_sub	d__Bacteria;p__Nitrospirota;c__Nitrospiria;o__Nitrospirales;f__Nitrospiraceae;g__Nitrospira_C;s__Nitrospira_C japonica	59.4	91.36	2.73	0	3586512	234	31587	36.3	2.7	1.68	5.45	2.74	5.11	5.93	3.12	2.52	2.98	2.25	1.11	0.71	529179	1.21968	0.907193	2.46115	1.27459	3.26077	2.5631	2.01054	1.52165	1.38761	1.50524	1.27295	0.331901
metabat2.36_sub	d__Bacteria;p__Bacteroidota;c__Bacteroidia;o__Cytophagales;f__Cyclobacteriaceae;g__ELB16-189;s__	41.9	91.36	6.01	25	4816600	875	7439	8.79	2.4	0.51	0.41	0.47	0.98	2.05	0.47	0.83	0.39	0.24	0.03	0.01	171607	1.4436	0.364442	0.249636	0.287418	0.830929	1.18843	0.402428	0.662488	0.244417	0.216795	0.0530329	0.00468224
concoct.0	d__Bacteria;p__Proteobacteria;c__Gammaproteobacteria;o__Betaproteobacteriales;f__Burkholderiaceae;g__Rubrivivax;s__	70.2	91.13	1.29	50	5134697	1019	6400	12.32	0.22	0.79	1.56	5.24	0.65	1.42	1.5	0.4	0.23	0.19	0.1	0.02	258663	0.145787	0.601246	1.01102	3.4977	0.604565	0.875145	1.40982	0.347496	0.157268	0.187405	0.165476	0.0167358
concoct.65_sub	d__Bacteria;p__Proteobacteria;c__Alphaproteobacteria;o__Caulobacterales;f__Hyphomonadaceae;g__SWB02;s__	63.2	91.07	29.89	75.86	6097442	584	17126	11.83	0.98	1.2	1.36	2.1	1.19	2.72	0.67	0.88	0.36	0.27	0.07	0.03	293659	0.751645	1.09068	1.03424	1.65407	1.29145	1.98067	0.734882	0.903439	0.288484	0.307754	0.140452	0.0215446
metabat2.26	d__Bacteria;p__Proteobacteria;c__Gammaproteobacteria;o__Steroidobacterales;f__Steroidobacteraceae;g__;s__	68.9	90.27	2.4	7.69	3316141	329	17177	21.02	1.15	0.77	1.67	2.83	2.92	4.56	1.71	2.06	1.61	1.18	0.42	0.14	285861	0.48644	0.381559	0.700286	1.22132	1.74719	1.83233	1.03173	1.16254	0.707802	0.742925	0.458973	0.0598567
concoct.73	d__Bacteria;p__Planctomycetota;c__Planctomycetes;o__Pirellulales;f__Thermoguttaceae;g__;s__	63	89.37	1.15	100	7347151	685	14467	10.98	0.4	0.48	0.98	0.43	0.29	0.22	1.13	1.81	2.6	1.71	0.86	0.07	320970	0.361268	0.514522	0.880054	0.395859	0.377562	0.189794	1.49324	2.24116	2.4293	2.30332	1.99814	0.0624193
metabat2.68	d__Bacteria;p__Bacteroidota;c__UBA10030;o__UBA10030;f__;g__;s__	63.3	88.9	2.33	71.43	3082952	641	5972	8.41	3.82	0.78	0.26	0.29	0.82	1.49	0.26	0.51	0.1	0.07	0.01	0	106717	1.4939	0.352436	0.101736	0.11695	0.455372	0.555853	0.145919	0.269318	0.0429866	0.0430614	0.00556967	0.000822556
concoct.85	d__Bacteria;p__Planctomycetota;c__Planctomycetes;o__Gemmatales;f__;g__;s__	70.1	88.6	2.44	25	7275420	1700	5192	10.91	0.03	0.02	0.17	0.32	0.14	0.07	1.2	2.14	3.75	2.52	0.5	0.05	325352	0.0271697	0.0224761	0.161558	0.301588	0.190946	0.0596357	1.6021	2.68402	3.59086	3.4603	1.22613	0.0466009
concoct.35_sub	d__Bacteria;p__UBP10;c__GR-WP33-30;o__UTPRO1;f__UTPRO1;g__UTPRO1;s__	69.1	88.55	2.33	16.67	6643101	859	10462	19.66	0.16	2.15	2.3	2.26	2.63	4.86	1.55	1.74	0.9	0.73	0.29	0.09	536161	0.132156	2.13302	1.93141	1.94795	3.15433	3.90706	1.87515	1.97172	0.785547	0.916984	0.618314	0.0785857
maxbin2.029	d__Bacteria;p__Acidobacteriota;c__Luteitaleia;o__Luteitaleales;f__UBA2999;g__;s__	69	88.5	12.02	11.76	6604813	1397	5898	9.41	0.16	0.24	2.13	1.78	0.38	0.48	1.26	0.85	0.8	0.64	0.55	0.14	254563	0.141233	0.23859	1.78557	1.54102	0.454825	0.384587	1.50573	0.954643	0.69449	0.799798	1.1702	0.117815
cocacola.9	d__Bacteria;p__Nitrospirota_A;c__;o__;f__;g__;s__	62.9	85.92	2.52	33.33	3507932	772	5618	8.14	3.93	0.57	0.22	0.23	0.93	1.45	0.22	0.45	0.08	0.05	0.01	0	118124	1.75369	0.30634	0.0992777	0.108633	0.58738	0.616235	0.142363	0.266743	0.0380621	0.0357605	0.0089599	0.00101238
concoct.61	d__Bacteria;p__Myxococcota;c__Myxococcia;o__Myxococcales;f__Myxococcaceae;g__;s__	69.7	85.65	3.62	18.18	8180376	1207	7975	12.41	3.31	3.25	0.53	0.38	1.11	1.57	0.62	0.67	0.41	0.29	0.09	0.18	420048	3.45382	3.98371	0.554996	0.412621	1.63519	1.55426	0.920095	0.937336	0.437682	0.453167	0.236105	0.199849
concoct.80_sub	d__Bacteria;p__Proteobacteria;c__Gammaproteobacteria;o__Betaproteobacteriales;f__Rhodocyclaceae;g__CG2-30-68-42;s__	64.4	82.95	3	35.29	3157120	785	4678	7.89	0.14	0.15	2.06	5.02	0.12	0.21	0.07	0.05	0.03	0.03	0.01	0	101491	0.0552933	0.0683932	0.817895	2.05226	0.0655937	0.0788823	0.0397049	0.0269318	0.0132487	0.017671	0.0117851	0.00123383
maxbin2.058_sub	d__Bacteria;p__Acidobacteriota;c__Blastocatellia;o__Chloracidobacteriales;f__;g__;s__	34.8	82.11	6.76	0	6325205	1931	3584	8.49	2.1	2.31	0.85	1.1	0.19	0.72	0.61	0.43	0.11	0.06	0.01	0	218472	1.63111	2.16643	0.668478	0.90339	0.210274	0.551515	0.691758	0.4605	0.0887374	0.0697073	0.0248617	0.00227785
maxbin2.031_sub	d__Bacteria;p__Nitrospirota;c__Nitrospiria;o__Nitrospirales;f__Nitrospiraceae;g__Nitrospira;s__	54.8	75.82	19.41	12.2	6959122	2319	3160	7.2	0.53	0.55	0.88	0.45	0.52	0.75	0.6	0.58	0.92	0.62	0.37	0.43	203372	0.468224	0.573696	0.776284	0.410382	0.638661	0.625083	0.753572	0.678022	0.814332	0.798914	0.814382	0.393245
concoct.59_sub	d__Bacteria;p__Planctomycetota;c__Phycisphaerae;o__UBA1845;f__;g__;s__	63.7	75.74	3.41	0	4519975	661	8274	9.05	0.41	1.49	0.81	1.17	1.12	1.95	0.46	0.83	0.4	0.32	0.07	0.02	167364	0.237235	1.02458	0.463458	0.681293	0.903224	1.05756	0.369515	0.63028	0.23371	0.26818	0.101061	0.0117372
concoct.69	d__Bacteria;p__Planctomycetota;c__Planctomycetes;o__Planctomycetales;f__;g__;s__	60.7	74.1	1.15	0	6019327	1803	3696	6.06	0.19	0.25	0.69	0.57	0.09	0.08	0.52	0.7	1.58	0.82	0.54	0.03	144471	0.136833	0.214649	0.506313	0.433957	0.0981398	0.0545511	0.562706	0.707276	1.20347	0.897825	1.02546	0.0230316
cocacola.16_sub	d__Bacteria;p__Bacteroidota;c__Bacteroidia;o__Chitinophagales;f__Saprospiraceae;g__;s__	56	72.23	3.29	27.27	4249484	1294	3577	6.75	0.78	1.13	0.58	0.6	1.13	1.68	0.29	0.37	0.11	0.07	0.01	0	117456	0.414623	0.712197	0.312584	0.338503	0.851988	0.858627	0.222457	0.268516	0.0600796	0.0537105	0.0205028	0.00148693
maxbin2.043_sub	d__Bacteria;p__Cyanobacteriota;c__Vampirovibrionia;o__Obscuribacterales;f__;g__;s__	48.4	64.31	17.45	26.67	6945337	2360	3091	6.24	0.38	0.41	0.54	0.56	0.68	1.37	0.77	0.48	0.49	0.27	0.2	0.09	172992	0.326498	0.411217	0.459087	0.490193	0.819853	1.12656	0.947993	0.558644	0.431646	0.34863	0.443717	0.0825719
metabat2.57_sub	d__Bacteria;p__Planctomycetota;c__Phycisphaerae;o__Phycisphaerales;f__SM1A02;g__;s__	69.3	64.17	0	0	2537807	697	4152	14.47	3.68	2.92	1.33	2.12	1.07	1.75	0.68	0.51	0.23	0.13	0.04	0.01	153639	1.20553	1.12113	0.4342	0.715617	0.49585	0.544362	0.31928	0.222841	0.0777127	0.063383	0.0316422	0.00303713
maxbin2.024_sub	d__Bacteria;p__Actinobacteriota;c__Acidimicrobiia;o__Microtrichales;f__;g__;s__	70.6	61.89	2.64	50	3956008	1443	2817	8.15	0.06	1.19	0.94	0.32	0.58	0.51	1.02	0.89	1.16	0.76	0.46	0.26	133031	0.0296313	0.721953	0.475446	0.171267	0.420274	0.247534	0.733742	0.603052	0.598001	0.569052	0.590062	0.134678
concoct.32_sub	d__Bacteria;p__Verrucomicrobiota;c__Verrucomicrobiae;o__Pedosphaerales;f__;g__;s__	64.4	61.19	1.75	0	4398465	1511	3094	5.89	0.31	0.3	1.27	0.46	0.63	0.58	0.52	0.3	0.65	0.49	0.31	0.07	105347	0.172157	0.197354	0.706356	0.26429	0.495531	0.30536	0.410998	0.219296	0.370486	0.395132	0.442183	0.0425831
concoct.38_sub	d__Bacteria;p__UBP10;c__GR-WP33-30;o__UTPRO1;f__;g__;s__	68.4	59.33	0.21	0	3380696	647	5780	9.39	0.16	0.39	1.24	1.71	0.48	0.89	0.95	0.85	1.33	0.8	0.53	0.06	128700	0.0670474	0.197962	0.523704	0.743767	0.292277	0.362525	0.581806	0.484476	0.581416	0.506831	0.576017	0.0274607
cocacola.45_sub	d__Bacteria;p__Nitrospirota;c__Nitrospiria;o__Nitrospirales;f__Nitrospiraceae;g__Nitrospira;s__	59.5	58.01	8.46	21.43	2700504	813	3453	13.22	1.06	1.02	2.17	1.19	1.5	1.57	1.08	0.82	1.17	0.84	0.45	0.35	145962	0.366807	0.415898	0.741017	0.423753	0.723171	0.509977	0.523183	0.374343	0.410772	0.422662	0.392298	0.123352
cocacola.13_sub	d__Bacteria;p__Proteobacteria;c__Alphaproteobacteria;o__Rhizobiales;f__Hyphomicrobiaceae;g__Hyphomicrobium;s__	65.8	57.56	2.91	25	2484596	933	2734	5.63	0.13	0.23	0.61	0.96	0.25	0.23	0.74	0.8	0.71	0.53	0.34	0.1	56507	0.0406469	0.0857953	0.192455	0.310065	0.112088	0.06946	0.330357	0.331286	0.226689	0.245394	0.269846	0.032396
binsanity.asm_contigs_metaspades_gt1500_Bin-62-refined_0_sub	d__Bacteria;p__Proteobacteria;c__Alphaproteobacteria;o__Caulobacterales;f__Hyphomonadaceae;g__;s__	65.4	56.24	3.64	20.83	2500863	482	6546	8.46	0.65	0.68	1.08	1.67	0.88	2.04	0.47	0.58	0.21	0.15	0.04	0.01	86267	0.205112	0.251669	0.338048	0.54515	0.393061	0.609255	0.212063	0.243695	0.0668469	0.0696608	0.0311579	0.00420769
metabat2.69_sub	d__Bacteria;p__Planctomycetota;c__Planctomycetes;o__Gemmatales;f__Gemmataceae;g__;s__	66.8	51.38	0	0	4214079	1570	2764	5.96	0.09	0.09	0.42	1.33	0.48	0.91	0.88	0.88	0.47	0.27	0.12	0.02	103186	0.0503086	0.0560653	0.222958	0.727005	0.366258	0.474213	0.681501	0.648769	0.257888	0.216562	0.158937	0.00961757
concoct.21_sub	d__Bacteria;p__Planctomycetota;c__Planctomycetes;o__Gemmatales;f__;g__;s__	67.6	50.26	1.27	0	4843001	1950	2508	5.42	0.02	0.04	0.18	0.22	0.02	0.01	0.45	0.46	1.41	1.42	1.1	0.09	105123	0.0151387	0.0295156	0.111357	0.136207	0.0190536	0.00654958	0.393037	0.377974	0.87295	1.27431	1.69948	0.0545101
.binsanity.low_completion-refined_15_sub	d__Bacteria;p__Planctomycetota;c__Planctomycetes;o__Gemmatales;f__Gemmataceae;g__;s__	63.3	47.77	8.05	10.53	2155319	732	3236	5.62	0.15	0.19	0.4	0.4	0.13	0.13	0.62	0.55	0.95	0.58	1.37	0.15	48113	0.0396623	0.0599602	0.104953	0.109657	0.0484545	0.0336959	0.238639	0.19954	0.260906	0.22949	0.937722	0.0410645
maxbin2.027_sub	d__Bacteria;p__Planctomycetota;c__Planctomycetes;o__Gemmatales;f__Gemmataceae;g__;s__	62.5	42.68	8.88	4.76	3372190	1293	2676	5.2	0.1	0.16	0.29	0.24	0.13	0.13	0.47	0.51	1.22	0.68	1.16	0.11	69508	0.0418162	0.0802924	0.119552	0.103259	0.0758042	0.0503284	0.281718	0.287554	0.522734	0.418802	1.23687	0.0489104
unbinned		NA	NA	NA	NA	NA	NA	NA	NA	NA	NA	NA	NA	NA	NA	NA	NA	NA	NA	NA	NA	2412550	6.3295	8.25225	7.25741	6.49573	7.47877	7.68214	8.20765	8.76482	8.3756	8.09052	9.03691	5.21969
