## Supplementary material for "An activity-based labelling method for the detection of ammonia and methane-oxidizing bacteria": Table S5

### Sheet: Sheet1
bin_id	taxonomy_contained	gc	completeness	contamination	strain_heterogeneity	genome_size_bp	no_contigs	n50_contigs	tot_coverage	coverage -80C (untreated)	coverage -1,7OD, -dye	coverage +1,7OD, -dye	coverage -1,7OD, +dye	coverage +1,7OD, +dye, +sorting	tot_mapped_reads	perc_mapped_reads -80C (untreated)	perc_mapped_reads -1,7OD -dye	perc_mapped_reads +1,7OD -dye	perc_mapped_reads -1,7OD +dye	perc_mapped_reads +1,7OD +dye +sort
metabat2.58	d__Bacteria;p__Proteobacteria;c__Gammaproteobacteria;o__Betaproteobacteriales;f__Nitrosomonadaceae;g__Nitrosomonas;s__	42.1	100	0.81	50	2733194	144	34531	56.01	0.33	5.38	5.06	2.88	42.36	657036	0.137995	1.65262	1.77067	1.44984	8.63899
das_tool.metabat2.48_sub	d__Bacteria;p__Acidobacteriota;c__Holophagae;o__Holophagales;f__Holophagaceae;g__Geothrix;s__	65.7	97.37	2.42	60	3912350	510	11363	15.07	14.73	0.17	0.1	0.05	0.02	240631	9.01723	0.0755661	0.0539746	0.0403399	0.00485909
metabat2.55	d__Bacteria;p__Planctomycetota;c__Planctomycetes;o__Pirellulales;f__Ga0077529;g__;s__	56.7	95.33	0.57	0	6428913	140	85593	31.01	0.33	8.42	12.83	7.86	1.57	791008	0.324673	6.19725	10.7717	9.37905	0.748789
metabat2.44	d__Bacteria;p__Proteobacteria;c__Gammaproteobacteria;o__Competibacterales;f__Competibacteraceae;g__Contendobacter;s__	59.3	93.87	2.7	8.33	3572957	76	72395	119.28	2.94	4.02	2.57	2.81	106.94	1853877	1.61685	1.63293	1.19294	1.85983	28.3313
concoct.108_sub	d__Bacteria;p__Proteobacteria;c__Gammaproteobacteria;o__Betaproteobacteriales;f__Rhodocyclaceae;g__;s__	64.5	92.88	1.32	44.44	3417903	258	25571	15.12	0.31	2.15	1.73	1.25	9.68	216373	0.1618	0.838154	0.773367	0.794996	2.40992
maxbin2.002	d__Bacteria;p__Bacteroidota;c__Bacteroidia;o__AKYH767-A;f__2013-40CM-41-45;g__;s__	54.4	92.38	6.03	33.33	4434582	745	8907	16.71	14.47	1.04	0.73	0.38	0.09	296465	9.85134	0.526146	0.422514	0.318155	0.0293907
metabat2.35	d__Bacteria;p__Proteobacteria;c__Gammaproteobacteria;o__Competibacterales;f__Competibacteraceae;g__Contendobacter;s__	59.6	92.14	6.45	55	3461867	505	9895	70.12	3.26	5.31	4.55	3.57	53.43	1050122	1.72648	2.08409	2.04894	2.29255	13.8712
concoct.28	d__Bacteria;p__Proteobacteria;c__Gammaproteobacteria;o__Chromatiales;f__;g__;s__	60.9	91.92	1.69	18.75	4126117	578	9270	13.69	0.31	5.46	3.83	3.74	0.35	225622	0.195264	2.58356	2.07305	2.89641	0.108064
metabat2.11	d__Bacteria;p__Proteobacteria;c__Gammaproteobacteria;o__Betaproteobacteriales;f__Rhodocyclaceae;g__Dechloromonas;s__	66	91.8	5.13	73.68	2987508	598	6731	59.81	2.21	20.58	16.55	16.12	4.35	713499	1.01718	7.01916	6.47905	8.96247	0.951859
metabat2.23	d__Bacteria;p__Proteobacteria;c__Gammaproteobacteria;o__Competibacterales;f__Competibacteraceae;g__Contendobacter;s__	59.2	89.36	2.64	7.69	3724861	262	22814	17.9	0.62	4.27	3.74	2.68	6.59	277189	0.352923	1.81514	1.82089	1.86015	1.86501
maxbin2.055_sub	d__Bacteria;p__Proteobacteria;c__Gammaproteobacteria;o__Competibacterales;f__Competibacteraceae;g__Competibacter;s__	65.1	88.79	9.96	31.82	4594183	1150	4850	16.64	0.41	4.23	4.48	3.87	3.65	311923	0.296575	2.23051	2.70899	3.31774	1.25471
concoct.55	d__Bacteria;p__Bacteroidota;c__Bacteroidia;o__Flavobacteriales;f__;g__;s__	61.9	88.49	2.71	85.71	3413938	569	7001	9.99	4.82	2.15	2.02	0.85	0.15	136763	2.54724	0.8458	0.902885	0.545396	0.0389233
concoct.75	d__Bacteria;p__Proteobacteria;c__Gammaproteobacteria;o__Betaproteobacteriales;f__Rhodocyclaceae;g__Thauera;s__Thauera aminoaromatica	69.1	87.7	0.28	33.33	3153329	517	7380	22.65	9.31	6.1	3.08	3.7	0.46	288084	4.54545	2.22272	1.29016	2.19057	0.108604
concoct.74_sub	d__Bacteria;p__Proteobacteria;c__Gammaproteobacteria;o__Competibacterales;f__Competibacteraceae;g__Contendobacter;s__	57.5	87.25	33.58	19.54	7656588	953	9645	34.32	0.78	3.83	3.18	2.25	24.28	1124387	0.920468	3.336	3.16412	3.1898	13.8583
metabat2.38_sub	d__Bacteria;p__Proteobacteria;c__Gammaproteobacteria;o__Betaproteobacteriales;f__Nitrosomonadaceae;g__Nitrosomonas;s__	44.4	82.32	7.16	33.33	3164480	1017	3346	8.82	0.25	1.95	1.64	0.96	4.02	116342	0.121129	0.693201	0.668995	0.565589	0.961324
metabat2.22_sub	d__Bacteria;p__Myxococcota;c__Polyangia;o__Kofleriales;f__;g__;s__	60.1	77.7	17.97	36.73	7525736	2321	3624	6.76	5.66	0.48	0.4	0.19	0.03	202341	6.50503	0.409707	0.389671	0.270623	0.0163826
concoct.44_sub	d__Bacteria;p__Cyanobacteriota;c__Vampirovibrionia;o__Obscuribacterales;f__Obscuribacteraceae;g__Obscuribacter;s__	53.2	77.59	2.88	40	4961191	1524	3518	6.63	4.77	0.76	0.67	0.37	0.06	129945	3.59873	0.425372	0.42832	0.335398	0.0219165
metabat2.37	d__Bacteria;p__Proteobacteria;c__Gammaproteobacteria;o__Betaproteobacteriales;f__Burkholderiaceae;g__Ideonella_A;s__	69.8	77.08	6.68	54.55	2574254	883	3068	10.45	0.55	3.6	3.75	1.99	0.56	107246	0.217803	1.06112	1.27136	0.953774	0.106208
metabat2.32_sub	d__Bacteria;p__Proteobacteria;c__Gammaproteobacteria;o__Betaproteobacteriales;f__Burkholderiaceae;g__Limnohabitans;s__	64.5	75.47	2.78	36.84	2541135	368	9681	13.18	5.99	3.02	2.16	1.77	0.24	133692	2.34082	0.876497	0.718784	0.837364	0.0451153
concoct.115	d__Bacteria;p__Actinobacteriota;c__Actinobacteria;o__Actinomycetales;f__Dermatophilaceae;g__GCA-2748155;s__	69	71.65	5.21	76.92	2483330	881	2918	8.16	0.05	2.3	2.41	2.26	1.14	82181	0.0212743	0.655088	0.790312	1.05156	0.212805
maxbin2.034	d__Bacteria;p__Proteobacteria;c__Gammaproteobacteria;o__Competibacterales;f__Competibacteraceae;g__Competibacter;s__	58.3	71.17	2.88	30.77	2798331	627	5488	72.35	1.47	18.72	17.93	10.39	23.84	833888	0.634012	5.95785	6.53009	5.38466	5.0585
metabat2.16_sub	d__Bacteria;p__Proteobacteria;c__Gammaproteobacteria;o__Competibacterales;f__Competibacteraceae;g__Contendobacter;s__	60.2	70.58	6.26	41.03	3691759	1072	3854	9.06	0.1	3.18	2.3	1.67	1.81	135396	0.0578814	1.33814	1.10879	1.1457	0.499946
maxbin2.041_sub	d__Bacteria;p__Nitrospirota;c__Nitrospiria;o__Nitrospirales;f__Nitrospiraceae;g__Nitrospira_A;s__	56.8	70.32	12.78	41.18	3902234	1061	4138	39.55	0.91	11.77	11.1	6.82	8.95	626620	0.548992	5.22834	5.63514	4.94724	2.63454
concoct.70	d__Bacteria;p__Firmicutes;c__Bacilli;o__Staphylococcales;f__Staphylococcaceae;g__Staphylococcus;s__Staphylococcus warneri	33.5	69.81	0.68	50	1948115	580	3636	14	0	0	0	0	14	124530	3.83321e-05	0.000114973	0.000135021	0.000138308	2.10085
concoct.4	d__Bacteria;p__Chloroflexota;c__Anaerolineae;o__Promineofilales;f__Promineofilaceae;g__Promineofilum;s__	64.9	65.74	6.46	30.77	3230056	1131	3022	7.73	0.16	2.7	2.41	1.66	0.8	100052	0.0793857	0.996817	1.02238	1.00061	0.190804
metabat2.15	d__Bacteria;p__Elusimicrobiota;c__Elusimicrobia;o__F11;f__;g__;s__	63.6	61.65	10.23	25	1653066	606	2875	6.19	2.3	1.85	1.13	0.72	0.19	41374	0.592959	0.354692	0.247527	0.22346	0.0233675
concoct.67_sub	d__Bacteria;p__Patescibacteria;c__Paceibacteria;o__UBA9983;f__Kaiserbacteraceae;g__OLB19;s__	45.1	59.44	2.56	0	995276	156	8661	12.95	12.64	0.15	0.1	0.05	0.01	51870	1.94094	0.0170448	0.0130633	0.00981989	0.000708617
concoct.42	d__Bacteria;p__Bacteroidota;c__Bacteroidia;o__NS11-12g;f__;g__;s__	42	56.06	4.74	20	1914757	828	2252	5.24	5.14	0.06	0.03	0.01	0	39563	1.48782	0.0119285	0.00722362	0.00442586	0.000404924
concoct.3	d__Bacteria;p__Bacteroidota;c__Bacteroidia;o__Chitinophagales;f__Saprospiraceae;g__OLB8;s__	38.6	55.73	0.25	100	2015919	741	2798	7.23	3.75	1.84	0.93	0.65	0.06	57713	1.15652	0.418646	0.241688	0.242777	0.00929639
concoct.97	d__Bacteria;p__Bacteroidota;c__Bacteroidia;o__Chitinophagales;f__Chitinophagaceae;g__Hydrotalea;s__	31.6	55.72	0.41	50	1413391	521	2700	8.93	6.7	0.87	0.97	0.37	0.02	50979	1.47946	0.141216	0.175797	0.0970924	0.00263201
maxbin2.015_sub	d__Bacteria;p__Proteobacteria;c__Gammaproteobacteria;o__Betaproteobacteriales;f__Rhodocyclaceae;g__;s__	63.8	50.09	8.8	32.56	2661779	941	2929	7.15	4.37	1.13	0.84	0.67	0.14	75911	1.77968	0.346241	0.291477	0.332585	0.0267925
maxbin2.037_sub	d__Bacteria;p__Proteobacteria;c__Gammaproteobacteria;o__Betaproteobacteriales;f__Rhodocyclaceae;g__Zoogloea;s__	62.7	49.61	7.2	18.97	2111489	657	3620	8.3	1.17	3.12	1.89	1.8	0.32	69891	0.378107	0.753591	0.521282	0.70823	0.050683
metabat2.41_sub	d__Bacteria;p__Proteobacteria;c__Gammaproteobacteria;o__Betaproteobacteriales;f__Rhodocyclaceae;g__Dechloromonas;s__	56.9	48.88	2.57	41.67	2176424	817	2744	6.29	1.21	2	1.62	1.22	0.24	53731	0.398883	0.491337	0.453704	0.485185	0.0382316
concoct.58_sub	d__Bacteria;p__Chloroflexota;c__Anaerolineae;o__Promineofilales;f__Promineofilaceae;g__Promineofilum;s__	59.9	47.39	2.91	20	1821830	697	2664	5.23	0.3	1.83	1.53	1.17	0.4	37748	0.0826439	0.376364	0.362498	0.395469	0.0536693
cocacola.59_sub	d__Bacteria;p__Bacteroidota;c__Bacteroidia;o__;f__;g__;s__	42.9	45.38	18.3	1.37	2281514	954	2241	8.41	4.5	1.47	1.34	0.62	0.48	76798	1.57986	0.380532	0.39335	0.264261	0.0836675
concoct.52_sub	d__Bacteria;p__Planctomycetota;c__Planctomycetes;o__Gemmatales;f__;g__;s__	53.8	44.83	3.49	66.67	2457277	1026	2397	4.95	0.12	1.55	1.67	1.32	0.29	47225	0.0451552	0.424998	0.521282	0.589055	0.0513073
maxbin2.044_sub	d__Bacteria;p__Proteobacteria;c__Gammaproteobacteria;o__Betaproteobacteriales;f__Burkholderiaceae;g__;s__	70.9	38.75	12.13	2.56	2421039	1176	1964	5.42	0.59	1.77	1.83	0.99	0.24	52916	0.220294	0.49792	0.590514	0.450747	0.043445
maxbin2.046_sub	d__Bacteria;p__Proteobacteria;c__Gammaproteobacteria;o__Betaproteobacteriales;f__Rhodocyclaceae;g__;s__	62.4	37.4	4.46	4.35	2368688	331	13900	16.45	0.74	6.28	4.65	3.71	1.07	155438	0.272464	1.70143	1.44047	1.62946	0.187581
concoct.47_sub	d__Bacteria;p__Firmicutes;c__Bacilli;o__Lactobacillales;f__Streptococcaceae;g__Streptococcus;s__	40.4	37.2	0.36	16.67	639201	267	2401	8.72	0.03	0.07	0.06	0.03	8.53	24740	0.00302823	0.0051163	0.00506329	0.00396484	0.409092
binsanity-kmean-bin_21-bin_0-refined_1_sub	d__Bacteria;p__Nitrospirota;c__Nitrospiria;o__Nitrospirales;f__Nitrospiraceae;g__Nitrospira_A;s__	56.3	35.9	2.5	66.67	1184535	191	10818	20.68	0.27	7.03	6.6	4.33	2.45	98142	0.0485667	0.950368	1.01742	0.956263	0.218119
binsanity-kmean-bin_66-bin_0-refined_3_sub	d__Bacteria;p__Chloroflexota;c__Anaerolineae;o__Anaerolineales;f__envOPS12;g__OLB14;s__	53.8	35.61	0.91	0	782627	244	3484	8.78	7.47	0.74	0.31	0.22	0.04	27372	0.89306	0.066397	0.031865	0.0317648	0.00221021
binsanity-kmean-bin_84-bin_0-refined_0	d__Bacteria;p__Patescibacteria;c__Paceibacteria;o__Moranbacterales;f__UBA1568;g__;s__	50	30.43	0	0	472427	73	8385	9.32	4.83	1.65	1.63	0.96	0.25	17504	0.349895	0.0881556	0.0996455	0.0841375	0.00897582
maxbin2.019_sub	d__Bacteria;p__Proteobacteria;c__Gammaproteobacteria;o__Betaproteobacteriales;f__Rhodocyclaceae;g__;s__	59.8	15.77	2.74	42.86	1161350	311	4402	9.9	4.05	2.73	1.4	1.49	0.23	45683	0.715698	0.361159	0.212084	0.321982	0.0199088
binsanity-kmean-bin_38-bin_0-refined_1_sub	d__Bacteria;p__Proteobacteria;c__Gammaproteobacteria;o__Competibacterales;f__Competibacteraceae;g__Contendobacter;s__	54.3	9.12	0	0	552288	103	7406	12.69	0.17	1.47	1.26	0.88	8.91	29932	0.0146812	0.0916336	0.090059	0.089716	0.366912
unbinned		NA	NA	NA	NA	NA	NA	NA	NA	NA	NA	NA	NA	NA	5316720	39.7237	41.8193	39.2468	37.4896	14.3348
