## Supplementary material for "An activity-based labelling method for the detection of ammonia and methane-oxidizing bacteria": Table S6

### Sheet: Sheet6
bin_id	taxonomy_contained	cov untreated	cov -1,7OD, -dye	cov +1,7OD, -dye	cov -1,7OD, +dye	cov +1,7OD, +dye, +sorting	reads_aligned untreated	reads_aligned -1,7OD, -dye	reads_aligned +1,7OD, -dye	reads_aligned -1,7OD, +dye	reads_aligned +1,7OD, +dye, +sorting	reads_aligned_pct untreated	reads_aligned_pct -1,7OD, -dye	reads_aligned_pct +1,7OD, -dye	reads_aligned_pct -1,7OD, +dye	reads_aligned_pct +1,7OD, +dye, +sorting
metabat2.58	d__Bacteria;p__Proteobacteria;c__Gammaproteobacteria;o__Betaproteobacteriales;f__Nitrosomonadaceae;g__Nitrosomonas;s__	0.34	5.4	5.05	2.92	42.69	3704	58069	52585	32055	519188	0.0355975	0.633562	0.689473	0.585312	5.7104
concoct.74_sub	d__Bacteria;p__Proteobacteria;c__Gammaproteobacteria;o__Competibacterales;f__Competibacteraceae;g__Contendobacter;s__	0.19	1.32	1.11	0.78	8.99	2607	18035	14881	10783	136149	0.0250547	0.196771	0.195114	0.196893	1.49746
metabat2.44	d__Bacteria;p__Proteobacteria;c__Gammaproteobacteria;o__Competibacterales;f__Competibacteraceae;g__Contendobacter;s__	2.29	4.12	2.62	2.85	108.58	35995	63595	39494	44797	1865859	0.345932	0.693853	0.517829	0.817976	20.522
metabat2.35	d__Bacteria;p__Proteobacteria;c__Gammaproteobacteria;o__Competibacterales;f__Competibacteraceae;g__Contendobacter;s__	4.04	5.44	4.67	3.6	49.46	54975	73090	61190	49241	749001	0.52834	0.797448	0.802298	0.899121	8.23804
concoct.47_sub	d__Bacteria;p__Firmicutes;c__Bacilli;o__Lactobacillales;f__Streptococcaceae;g__Streptococcus;s__	0.1	0.13	0.11	0.1	6.61	387	500	416	376	28601	0.00371928	0.00545525	0.00545442	0.00686561	0.314574
maxbin2.041_sub	d__Bacteria;p__Nitrospirota;c__Nitrospiria;o__Nitrospirales;f__Nitrospiraceae;g__Nitrospira_A;s__	0.94	18.13	17.45	9.52	10.29	4046	77188	72217	41204	48572	0.0388843	0.84216	0.946879	0.752369	0.534229
maxbin2.034	d__Bacteria;p__Proteobacteria;c__Gammaproteobacteria;o__Competibacterales;f__Competibacteraceae;g__Competibacter;s__	0.63	12.31	11.95	7.37	18.24	9191	174461	165173	106481	293763	0.0883306	1.90346	2.16568	1.9443	3.23101
concoct.70	d__Bacteria;p__Firmicutes;c__Bacilli;o__Staphylococcales;f__Staphylococcaceae;g__Staphylococcus;s__Staphylococcus warneri	0	0	0	12.65	12.65	18	19	7	103464	#REF!	0.000196389	0.00024912	0.000127817	1.13797	#REF!
